# High-Quality Nuclei Isolation from Postmortem Human Heart Muscle Tissues for Single-Cell Studies

**DOI:** 10.1101/2023.02.05.526322

**Authors:** Sarah Araten, Ronald Mathieu, Anushka Jetly, Hoon Shin, Nazia Hilal, Bo Zhang, Katherine Morillo, Deepa Nandan, Indu Sivankutty, Ming Hui Chen, Sangita Choudhury

## Abstract

Single-cell approaches have become an increasingly popular way of understanding the genetic factors behind disease. Isolation of DNA and RNA from human tissues is necessary to analyze multi-omic data sets, providing information on the single-cell genome, transcriptome, and epigenome. Here, we isolated high-quality single-nuclei from postmortem human heart tissues for DNA and RNA analysis. Postmortem human tissues were obtained from 106 individuals, 33 with a history of myocardial disease, diabetes, or smoking, and 73 controls without heart disease. We demonstrated that the Qiagen EZ1 instrument and kit consistently isolated genomic DNA of high yield, which can be used for checking DNA quality before conducting single-cell experiments. Here, we provide a method for single-nuclei isolation from cardiac tissue, otherwise known as the SoNIC method, which allows for the isolation of single cardiomyocyte nuclei from postmortem tissue by nuclear ploidy status. We also provide a detailed quality control measure for single-nuclei whole genome amplification and a pre-amplification method for confirming genomic integrity.
