## Supplementary Table 3 for "High-Quality Nuclei Isolation from Postmortem Human Heart Muscle Tissues for Single-Cell Studies"

### Sheet: Sheet1
Sample _ DIN 8.8	MAPD	Sample_DIN_5.8	mapd
E11 -5657	0.879717	A9_5828	0.588823
E1 -5657	0.909399	B11_5828	0.950304
E10 -5657	0.985032	A10_5828	0.961879
H4 -5657	1.01088	C2_5828	0.983659
H9 -5657	1.01559	B1_5828	0.999046
G3 -5657	1.05379	A8_5828	1.00786
G4 -5657	1.08263	C3_5828	1.17396
E3 -5657	1.09382	E2_5828	1.33851
E4 -5657	1.10116	C11_5828	1.35424
G5 -5657	1.12156	D12_5828	1.35897
G1 -5657	1.12201	B7_5828	1.47065
H5 -5657	1.12947	C1_5828	1.48975
E2 -5657	1.14648	C10_5828	1.49097
G2 -5657	1.16165	E3_5828	1.49353
E12 -5657	1.19995	A7_5828	1.50465
E6 -5657	1.20956	B3_5828	1.52263
H6 -5657	1.24792	C6_5828	1.53965
E7 -5657	1.30001	B12_5828	1.55512
G6 -5657	1.32275	C4_5828	1.55933
H2 -5657	1.33651	D5_5828	1.57209
E5 -5657	1.3367	A12_5828	1.59744
H8 -5657	1.35634	C12_5828	1.66899
F3 -5657	1.3728	C8_5828	1.69889
F11 -5657	1.40515	A11_5828	1.78179
H7 -5657	1.40628	A1_5828	1.78428
F4 -5657	1.42513	D3_5828	1.82798
E8 -5657	1.45367	A4_5828	1.84081
E9 -5657	1.47564	A5_5828	1.85811
F10 -5657	1.52656	D1_5828	1.85936
G8 -5657	1.53199	B5_5828	1.87155
F12 -5657	1.53293	D2_5828	1.89355
F1 -5657	1.5372	A2_5828	1.89628
F2 -5657	1.58108	B4_5828	1.91806
H12 -5657	1.59607	B10_5828	1.92105
F6 -5657	1.6028	C5_5828	1.92314
G11 -5657	1.61705	C7_5828	1.95061
H3 -5657	1.63067	E1_5828	1.95403
G12 -5657	1.63255	A3_5828	1.97307
F8 -5657	1.65173	C9_5828	1.97626
F5 -5657	1.65809	E4_5828	2.00285
F7 -5657	1.67122	D4_5828	2.00525
G9 -5657	1.67869	D6_5828	2.02016
H1 -5657	1.69612	D8_5828	2.02924
G10 -5657	1.71054	D9_5828	2.03197
F9 -5657	1.73091	A6_5828	2.11083
H10 -5657	1.79847	B6_5828	2.15514
G7 -5657	1.8484
H11 -5657	1.85395
